# Elucidating the Assembly of Gas Vesicles by Systematic Protein-Protein Interaction Analysis

**DOI:** 10.1101/2023.07.23.550228

**Authors:** Manuel Iburg, Andrew P. Anderson, Vivian T. Wong, Erica D. Anton, Art He, George J. Lu

## Abstract

Gas vesicles (GVs) are gas-filled microbial organelles formed by unique 3-nm thick, amphipathic, force-bearing protein shells, which can withstand multiple atmospheric pressures and maintain a physically stable air bubble with megapascal surface tension. However, the molecular process to assemble this shell remains elusive: while 6-8 assembly factor proteins were identified as essential, none of them have a defined function. As one of the first steps to elucidate the assembly mechanism, we devise a high-throughput *in vivo* assay to determine the interactions of all 11 proteins in a GV operon. Complete or partial deletions of the operon establish the interdependence relationship of the interaction on the background GV proteins with additional information on assembly tolerance and cellular burden. Clusters of GV protein interactions are revealed, which establishes the plausible protein complexes important for the assembly process of these protein organelles. We anticipate our findings will set the stage for solving the molecular mechanism of GV assembly and designing GVs that efficiently assemble in heterologous hosts during biomedical applications.
