## Supplemental Table 1 for "Elucidating the Assembly of Gas Vesicles by Systematic Protein-Protein Interaction Analysis"

### Sheet: Sheet1
Construct name	Resistance gene	Origin of replication	Description of plasmid
B-Lg	SmR	CloDF13	Expression of GvpB-Linker-Large BiT
Lg-B	SmR	CloDF13	Expression of Large BiT-Linker-GvpB
B-Sm	KanR	p15A	Expression of GvpB-Linker-Small BiT
Sm-B	KanR	p15A	Expression of Small BiT-Linker-GvpB
R-Lg	SmR	CloDF13	Expression of GvpR-Linker-Large BiT
Lg-R	SmR	CloDF13	Expression of Large BiT-Linker-GvpR
R-Sm	KanR	p15A	Expression of GvpR-Linker-Small BiT
Sm-R	KanR	p15A	Expression of Small BiT-Linker-GvpR
N-Lg	SmR	CloDF13	Expression of GvpN-Linker-Large BiT
Lg-N	SmR	CloDF13	Expression of Large BiT-Linker-GvpN
N-Sm	KanR	p15A	Expression of GvpN-Linker-Small BiT
Sm-N	KanR	p15A	Expression of Small BiT-Linker-GvpN
F-Lg	SmR	CloDF13	Expression of GvpF-Linker-Large BiT
Lg-F	SmR	CloDF13	Expression of Large BiT-Linker-GvpF
F-Sm	KanR	p15A	Expression of GvpF-Linker-Small BiT
Sm-F	KanR	p15A	Expression of Small BiT-Linker-GvpF
G-Lg	SmR	CloDF13	Expression of GvpG-Linker-Large BiT
Lg-G	SmR	CloDF13	Expression of Large BiT-Linker-GvpG
G-Sm	KanR	p15A	Expression of GvpG-Linker-Small BiT
Sm-G	KanR	p15A	Expression of Small BiT-Linker-GvpG
L-Lg	SmR	CloDF13	Expression of GvpL-Linker-Large BiT
Lg-L	SmR	CloDF13	Expression of Large BiT-Linker-GvpL
L-Sm	KanR	p15A	Expression of GvpL-Linker-Small BiT
Sm-L	KanR	p15A	Expression of Small BiT-Linker-GvpL
S-Lg	SmR	CloDF13	Expression of GvpS-Linker-Large BiT
Lg-S	SmR	CloDF13	Expression of Large BiT-Linker-GvpS
S-Sm	KanR	p15A	Expression of GvpS-Linker-Small BiT
Sm-S	KanR	p15A	Expression of Small BiT-Linker-GvpS
K-Lg	SmR	CloDF13	Expression of GvpK-Linker-Large BiT
Lg-K	SmR	CloDF13	Expression of Large BiT-Linker-GvpK
K-Sm	KanR	p15A	Expression of GvpK-Linker-Small BiT
Sm-K	KanR	p15A	Expression of Small BiT-Linker-GvpK
J-Lg	SmR	CloDF13	Expression of GvpJ-Linker-Large BiT
Lg-J	SmR	CloDF13	Expression of Large BiT-Linker-GvpJ
J-Sm	KanR	p15A	Expression of GvpJ-Linker-Small BiT
Sm-J	KanR	p15A	Expression of Small BiT-Linker-GvpJ
T-Lg	SmR	CloDF13	Expression of GvpT-Linker-Large BiT
Lg-T	SmR	CloDF13	Expression of Large BiT-Linker-GvpT
T-Sm	KanR	p15A	Expression of GvpT-Linker-Small BiT
Sm-T	KanR	p15A	Expression of Small BiT-Linker-GvpT
U-Lg	SmR	CloDF13	Expression of GvpU-Linker-Large BiT
Lg-U	SmR	CloDF13	Expression of Large BiT-Linker-GvpU
U-Sm	KanR	p15A	Expression of GvpU-Linker-Small BiT
Sm-U	KanR	p15A	Expression of Small BiT-Linker-GvpU
FRB-Lg	SmR	CloDF13	Expression of FRB-Linker-Large BiT
FKBP12-Sm	KanR	CloDF13	Expression of FKBP12-Linker-Small BiT
Mega	AmpR	pBR322	pST39-pNL29 plasmid (Addgene ID 91696)
Mega’	AmpR	pBR322	Derived from Mega, and GvpS and GvpK overlap has been resolved
ΔAll	AmpR	pBR322	Derived from Mega with all GV genes being deleted
ΔB	AmpR	pBR322	Mega’ with knockout of GvpB
ΔR	AmpR	pBR322	Mega’ with knockout of GvpR
ΔN	AmpR	pBR322	Mega’ with knockout of GvpN
ΔF	AmpR	pBR322	Mega’ with knockout of GvpF
ΔG	AmpR	pBR322	Mega’ with knockout of GvpG
ΔL	AmpR	pBR322	Mega’ with knockout of GvpL
ΔS	AmpR	pBR322	Mega’ with knockout of GvpB
ΔK	AmpR	pBR322	Mega’ with knockout of GvpK
ΔJ	AmpR	pBR322	Mega’ with knockout of GvpJ
ΔT	AmpR	pBR322	Mega’ with knockout of GvpT
ΔU	AmpR	pBR322	Mega’ with knockout of GvpU
ΔBR	AmpR	pBR322	Mega’ with knockout of GvpB and GvpR
ΔBN	AmpR	pBR322	Mega’ with knockout of GvpB and GvpN
ΔBF	AmpR	pBR322	Mega’ with knockout of GvpB and GvpF
ΔBG	AmpR	pBR322	Mega’ with knockout of GvpB and GvpG
ΔBL	AmpR	pBR322	Mega’ with knockout of GvpB and GvpL
ΔBS	AmpR	pBR322	Mega’ with knockout of GvpB and GvpS
ΔBK	AmpR	pBR322	Mega’ with knockout of GvpB and GvpK
ΔBJ	AmpR	pBR322	Mega’ with knockout of GvpB and GvpJ
ΔBT	AmpR	pBR322	Mega’ with knockout of GvpB and GvpT
ΔBU	AmpR	pBR322	Mega’ with knockout of GvpB and GvpU
ΔRN	AmpR	pBR322	Mega’ with knockout of GvpR and GvpF
ΔRF	AmpR	pBR322	Mega’ with knockout of GvpR and GvpG
ΔRG	AmpR	pBR322	Mega’ with knockout of GvpR and GvpR
ΔRL	AmpR	pBR322	Mega’ with knockout of GvpR and GvpL
ΔRS	AmpR	pBR322	Mega’ with knockout of GvpR and GvpS
ΔRK	AmpR	pBR322	Mega’ with knockout of GvpR and GvpK
ΔRJ	AmpR	pBR322	Mega’ with knockout of GvpR and GvpJ
ΔRT	AmpR	pBR322	Mega’ with knockout of GvpR and GvpT
ΔRU	AmpR	pBR322	Mega’ with knockout of GvpR and GvpU
ΔNF	AmpR	pBR322	Mega’ with knockout of GvpN and GvpF
ΔNG	AmpR	pBR322	Mega’ with knockout of GvpN and GvpG
ΔNL	AmpR	pBR322	Mega’ with knockout of GvpN and GvpL
ΔNS	AmpR	pBR322	Mega’ with knockout of GvpN and GvpS
ΔNK	AmpR	pBR322	Mega’ with knockout of GvpN and GvpK
ΔNJ	AmpR	pBR322	Mega’ with knockout of GvpN and GvpJ
ΔNT	AmpR	pBR322	Mega’ with knockout of GvpN and GvpT
ΔNU	AmpR	pBR322	Mega’ with knockout of GvpN and GvpU
ΔFG	AmpR	pBR322	Mega’ with knockout of GvpF and GvpG
ΔFL	AmpR	pBR322	Mega’ with knockout of GvpF and GvpL
ΔFS	AmpR	pBR322	Mega’ with knockout of GvpF and GvpS
ΔFK	AmpR	pBR322	Mega’ with knockout of GvpF and GvpK
ΔFJ	AmpR	pBR322	Mega’ with knockout of GvpF and GvpJ
ΔFT	AmpR	pBR322	Mega’ with knockout of GvpF and GvpT
ΔFU	AmpR	pBR322	Mega’ with knockout of GvpF and GvpU
ΔGL	AmpR	pBR322	Mega’ with knockout of GvpG and GvpL
ΔGS	AmpR	pBR322	Mega’ with knockout of GvpG and GvpS
ΔGK	AmpR	pBR322	Mega’ with knockout of GvpG and GvpK
ΔGJ	AmpR	pBR322	Mega’ with knockout of GvpG and GvpJ
ΔGT	AmpR	pBR322	Mega’ with knockout of GvpG and GvpT
ΔGU	AmpR	pBR322	Mega’ with knockout of GvpG and GvpU
ΔLS	AmpR	pBR322	Mega’ with knockout of GvpL and GvpS
ΔLK	AmpR	pBR322	Mega’ with knockout of GvpL and GvpK
ΔLJ	AmpR	pBR322	Mega’ with knockout of GvpL and GvpJ
ΔLT	AmpR	pBR322	Mega’ with knockout of GvpL and GvpT
ΔLU	AmpR	pBR322	Mega’ with knockout of GvpL and GvpU
ΔSK	AmpR	pBR322	Mega’ with knockout of GvpS and GvpK
ΔSJ	AmpR	pBR322	Mega’ with knockout of GvpS and GvpJ
ΔST	AmpR	pBR322	Mega’ with knockout of GvpS and GvpT
ΔSU	AmpR	pBR322	Mega’ with knockout of GvpS and GvpU
ΔKJ	AmpR	pBR322	Mega’ with knockout of GvpK and GvpJ
ΔKT	AmpR	pBR322	Mega’ with knockout of GvpK and GvpT
ΔKU	AmpR	pBR322	Mega’ with knockout of GvpK and GvpU
ΔJT	AmpR	pBR322	Mega’ with knockout of GvpJ and GvpT
ΔJU	AmpR	pBR322	Mega’ with knockout of GvpJ and GvpU
ΔTU	AmpR	pBR322	Mega’ with knockout of GvpT and GvpU
ΔBRG	AmpR	pBR322	Mega’ with knockout of GvpB, GvpR and GvpG
ΔBRL	AmpR	pBR322	Mega’ with knockout of GvpB, GvpR and GvpL
ΔBRS	AmpR	pBR322	Mega’ with knockout of GvpB, GvpR and GvpS
ΔBFG	AmpR	pBR322	Mega’ with knockout of GvpB, GvpF and GvpG
ΔBLS	AmpR	pBR322	Mega’ with knockout of GvpB, GvpL and GvpS
ΔBLK	AmpR	pBR322	Mega’ with knockout of GvpB, GvpL and GvpK
ΔBLJ	AmpR	pBR322	Mega’ with knockout of GvpB, GvpL and GvpJ
ΔBSK	AmpR	pBR322	Mega’ with knockout of GvpB, GvpS and GvpK
ΔBSU	AmpR	pBR322	Mega’ with knockout of GvpB, GvpS and GvpU
ΔRNS	AmpR	pBR322	Mega’ with knockout of GvpR, GvpN and GvpS
ΔRLS	AmpR	pBR322	Mega’ with knockout of GvpR, GvpL and GvpS
ΔRLJ	AmpR	pBR322	Mega’ with knockout of GvpR, GvpL and GvpJ
ΔLSK	AmpR	pBR322	Mega’ with knockout of GvpL, GvpS and GvpK
ΔLSJ	AmpR	pBR322	Mega’ with knockout of GvpL, GvpS and GvpJ
