## Supplemental Table 3 for "Elucidating the Assembly of Gas Vesicles by Systematic Protein-Protein Interaction Analysis"

### Sheet: Sheet1
Large Bit Plasmid I	Small Bit Plasmid II	Knockout Plasmid III	Colonies above
F-Lg	J-Sm	ΔFJ	1
F-Lg	K-Sm	ΔFK	0
L-Lg	F-Sm	ΔFL	0
F-Lg	S-Sm	ΔFS	0
F-Lg	U-Sm	ΔFU	1
T-Lg	G-Sm	ΔGT	10
U-Lg	G-Sm	ΔGU	0
U-Lg	J-Sm	ΔJU	100
T-Lg	K-Sm	ΔKT	100
U-Lg	K-Sm	ΔKU	10
J-Lg	L-Sm	ΔLJ	0
L-Lg	K-Sm	ΔLK	0
T-Lg	L-Sm	ΔLT	10
L-Lg	U-Sm	ΔLU	1
N-Lg	U-Sm	ΔNU	0
J-Lg	S-Sm	ΔSJ	0
T-Lg	S-Sm	ΔST	10
U-Lg	S-Sm	ΔSU	10
L-Lg	B-Sm	ΔBL	1
L-Lg	FKBP12-Sm	ΔALL	1
Lg-B	L-Sm	ΔBL	1
B-Lg	T-Sm	ΔBT	1
Lg-F	G-Sm	ΔFG	1
Lg-F	L-Sm	ΔFL	1
G-Lg	T-Sm	ΔGT	10
J-Lg	T-Sm	ΔJT	0
K-Lg	T-Sm	ΔKT	0
L-Lg	T-Sm	ΔLT	1
N-Lg	T-Sm	ΔNT	0
G-Lg	R-Sm	ΔRG	10
R-Lg	T-Sm	ΔRT	1
J-Lg	S-Sm	ΔSJ	1
S-Lg	T-Sm	ΔST	1
U-Lg	S-Sm	ΔSU	1
U-Lg	T-Sm	ΔTU	0
K-Lg	S-Sm	ΔSK	0
FRB-Lg	F-Sm	ΔALL	0
FRB-Lg	FKBP12-Sm	ΔALL	10
L-Lg	FKBP12-Sm	ΔALL	10
Lg-F	T-Sm	ΔFT	1
G-Lg	G-Sm	ΔG	1
L-Lg	G-Sm	ΔGL	1
U-Lg	G-Sm	ΔGU	1
J-Lg	J-Sm	ΔJ	1
J-Lg	T-Sm	ΔJT	0
U-Lg	J-Sm	ΔJU	1
K-Lg	K-Sm	ΔK	0
K-Lg	J-Sm	ΔKJ	0
U-Lg	K-Sm	ΔKU	1
L-Lg	J-Sm	ΔLJ	10
L-Lg	K-Sm	ΔLK	1
L-Lg	S-Sm	ΔLS	1
J-Lg	N-Sm	ΔNJ	1
FRB-Lg	FKBP12-Sm	ΔALL	1
FRB-Lg	Sm-R	ΔALL	10
Lg-R	FKBP12-Sm	ΔALL	10
Lg-B	Sm-F	ΔBF	1
Lg-K	Sm-B	ΔBK	10
Lg-N	Sm-B	ΔBN	10
Lg-R	Sm-B	ΔBR	10
Lg-B	Sm-U	ΔBU	1
Lg-U	Sm-B	ΔBU	10
J-Lg	J-Sm	ΔJ	1
Lg-N	Sm-F	ΔNF	1
Lg-G	Sm-N	ΔNG	10
Lg-N	Sm-G	ΔNG	1
Lg-F	Sm-R	ΔRF	1
Lg-R	Sm-S	ΔRS	100
Lg-R	Sm-T	ΔRT	10
Lg-R	Sm-U	ΔRU	1
U-Lg	U-Sm	ΔU	1
Lg-F	Sm-G	ΔFG	10
Lg-F	Sm-J	ΔFJ	10
Lg-F	Sm-K	ΔFK	1
Lg-L	Sm-F	ΔFL	10
Lg-F	Sm-S	ΔFS	1
Lg-F	Sm-T	ΔFT	10
Lg-F	Sm-U	ΔFU	1
Lg-G	Sm-K	ΔGK	1
Lg-G	Sm-L	ΔGL	1
Lg-G	Sm-T	ΔGT	10
Lg-G	Sm-U	ΔGU	1
Lg-F	Sm-N	ΔNF	1
Lg-R	Sm-S	ΔRS	100
Lg-S	Sm-R	ΔRS	1
FRB-Lg	FKBP12-Sm	ΔALL	100
FRB-Lg	Sm-T	ΔALL	1
Lg-B	Sm-U	ΔBU	1
Lg-F	Sm-F	ΔFG	100
Lg-F	Sm-L	ΔFL	10
Lg-G	Sm-G	ΔG	1
Lg-G	Sm-J	ΔGJ	100
Lg-L	Sm-G	ΔGL	1
Lg-J	Sm-T	ΔJT	1
Lg-K	Sm-K	ΔK	1
Lg-J	Sm-K	ΔKJ	1
Lg-K	Sm-J	ΔKJ	10
Lg-K	Sm-T	ΔKT	10
Lg-K	Sm-U	ΔKU	1
Lg-U	Sm-K	ΔKU	1
K-Lg	R-Sm	ΔRK	10
Lg-K	Sm-R	ΔRK	1
Lg-R	Sm-K	ΔRK	10
R-Lg	K-Sm	ΔRK	10
Lg-S	Sm-S	ΔS	10
Lg-J	Sm-S	ΔSJ	10
Lg-S	Sm-J	ΔSJ	10
Lg-S	Sm-T	ΔST	1
Lg-U	Sm-S	ΔSU	1
FRB-Lg	F-Sm	ΔALL	1
FRB-Lg	FKBP12-Sm	ΔALL	1
Lg-K	FKBP12-Sm	ΔALL	1
Lg-N	B-Sm	ΔB	1
B-Lg	Sm-F	ΔBF	1
B-Lg	Sm-K	ΔBK	1
Lg-K	B-Sm	ΔBK	1
Lg-K	Sm-B	ΔBK	1
B-Lg	N-Sm	ΔBN	10
N-Lg	Sm-B	ΔBN	10
B-Lg	Sm-U	ΔBU	1
B-Lg	U-Sm	ΔBU	1
Lg-U	B-Sm	ΔBU	10
U-Lg	Sm-B	ΔBU	1
FRB-Lg	FKBP12-Sm	ΔALL	1
FRB-Lg	Sm-R	ΔALL	1
Lg-F	FKBP12-Sm	ΔALL	10
G-Lg	B-Sm	ΔBFG	10
Lg-F	B-Sm	ΔBFG	1
Lg-F	G-Sm	ΔBFG	1
J-Lg	B-Sm	ΔBLJ	0
L-Lg	B-Sm	ΔBLJ	1
L-Lg	J-Sm	ΔBLJ	1
K-Lg	B-Sm	ΔBLK	0
L-Lg	B-Sm	ΔBLK	1
L-Lg	K-Sm	ΔBLK	1
L-Lg	B-Sm	ΔBLS	1
L-Lg	S-Sm	ΔBLS	1
S-Lg	B-Sm	ΔBLS	1
G-Lg	B-Sm	ΔBRG	1
G-Lg	R-Sm	ΔBRG	0
Lg-B	Sm-R	ΔBRG	0
L-Lg	B-Sm	ΔBRL	0
L-Lg	R-Sm	ΔBRL	1
Lg-B	Sm-R	ΔBRL	1
Lg-B	Sm-R	ΔBRS	1
S-Lg	B-Sm	ΔBRS	1
S-Lg	R-Sm	ΔBRS	0
FRB-Lg	FKBP12-Sm	ΔALL	1
FRB-Lg	FKBP12-Sm	ΔALL	100
FRB-Lg	S-Sm	ΔALL	10
N-Lg	FKBP12-Sm	ΔALL	0
J-Lg	B-Sm	ΔBLJ	0
Lg-B	Sm-R	ΔBRG	0
L-Lg	B-Sm	ΔBRL	1
K-Lg	B-Sm	ΔBSK	10
S-Lg	B-Sm	ΔBSK	1
S-Lg	K-Sm	ΔBSK	10
S-Lg	B-Sm	ΔBSU	10
U-Lg	B-Sm	ΔBSU	10
U-Lg	S-Sm	ΔBSU	10
L-Lg	J-Sm	ΔLSJ	0
L-Lg	S-Sm	ΔLSJ	10
Lg-S	Sm-J	ΔLSJ	10
L-Lg	K-Sm	ΔLSK	10
L-Lg	S-Sm	ΔLSK	1
S-Lg	K-Sm	ΔLSK	10
J-Lg	R-Sm	ΔRLJ	0
L-Lg	J-Sm	ΔRLJ	1
L-Lg	R-Sm	ΔRLJ	10
L-Lg	R-Sm	ΔRLS	0
L-Lg	S-Sm	ΔRLS	10
S-Lg	R-Sm	ΔRLS	10
N-Lg	S-Sm	ΔRNS	10
N-Lg	Sm-R	ΔRNS	10
S-Lg	R-Sm	ΔRNS	10
FRB-Lg	FKBP12-Sm	ΔALL	10
FRB-Lg	N-Sm	ΔALL	10
J-Lg	B-Sm	ΔBLJ	0
B-Lg	Sm-T	ΔBT	0
B-Lg	Sm-U	ΔBU	0
G-Lg	F-Sm	ΔFG	1
K-Lg	F-SM	ΔFK	1
L-Lg	F-Sm	ΔFL	0
S-Lg	F-Sm	ΔFS	1
N-Lg	F-Sm	ΔNF	10
G-Lg	N-Sm	ΔNG	10
G-Lg	N-Sm	ΔNG	1
N-Lg	J-Sm	ΔNJ	10
Lg-N	K-Sm	ΔNK	10
N-Lg	Sm-T	ΔNT	1
N-Lg	Sm-U	ΔNU	0
R-Lg	F-Sm	ΔRF	10
Lg-K	R-Sm	ΔRK	10
J-Lg	R-Sm	ΔRLJ	0
L-Lg	J-Sm	ΔRLJ	10
R-Lg	N-Sm	ΔRN	10
Lg-S	R-Sm	ΔRS	10
R-Lg	Sm-T	ΔRT	10
R-Lg	U-Sm	ΔRU	10
FRB-Lg	FKBP12-Sm	ΔALL	10
FRB-Lg	Sm-T	ΔALL	1
K-Lg	FKBP12-Sm	ΔALL	10
J-Lg	F-Sm	ΔFJ	1
F-Lg	T-Sm	ΔFT	1
U-Lg	F-Sm	ΔFU	0
G-Lg	Sm-G	ΔG	0
G-Lg	Sm-J	ΔGJ	10
Lg-G	K-Sm	ΔGK	10
G-Lg	L-Sm	ΔGL	1
Lg-G	S-Sm	ΔGS	10
G-Lg	Sm-T	ΔGT	10
G-Lg	Sm-U	ΔGU	1
K-Lg	Sm-K	ΔK	10
J-Lg	Sm-K	ΔKJ	1
K-Lg	Sm-T	ΔKT	1
Lg-K	U-Sm	ΔKU	10
Lg-L	L-Sm	ΔL	10
L-Lg	Sm-K	ΔLK	1
Lg-L	Sm-S	ΔLS	10
Lg-L	Sm-T	ΔLT	10
L-Lg	U-Sm	ΔLU	10
Lg-S	S-Sm	ΔS	10
S-Lg	Sm-T	ΔST	10
S-Lg	Sm-U	ΔSU	0
FRB-Lg	FKBP12-Sm	ΔAll	10
FRB-Lg	Sm-S	ΔAll	10
Lg-L	FKBP12-Sm	ΔAll	10
B-Lg	K-Sm	ΔBK	1
B-Lg	T-Sm	ΔBT	1
Lg-J	F-Sm	ΔFJ	10
Lg-K	F-Sm	ΔFK	1
Lg-L	F-Sm	ΔFL	10
Lg-S	F-Sm	ΔFS	1
J-Lg	Sm-T	ΔJT	0
J-Lg	Sm-U	ΔJU	0
Lg-N	F-Sm	ΔNF	1
Lg-N	G-Sm	ΔNG	10
N-Lg	Sm-J	ΔNJ	10
N-Lg	Sm-K	ΔNK	10
Lg-N	L-Sm	ΔNL	10
Lg-N	Sm-T	ΔNT	10
Lg-N	U-Sm	ΔNU	10
Lg-R	F-Sm	ΔRF	0
R-Lg	Sm-K	ΔRK	10
R-Lg	Sm-S	ΔRS	10
R-Lg	T-Sm	ΔRT	1
Lg-R	U-Sm	ΔRU	10
Lg-T	Sm-T	ΔTU	1
U-Lg	Sm-T	ΔTU	0
FRB-Lg	FKBP12-Sm	ΔAll	1
FRB-Lg	K-Sm	ΔAll	1
Lg-T	FKBP12-Sm	ΔAll	0
Lg-S	Sm-F	ΔFS	1
S-Lg	Sm-F	ΔFS	10
Lg-K	G-Sm	ΔGK	0
Lg-K	Sm-G	ΔGK	0
G-Lg	Sm-S	ΔGS	1
Lg-K	K-Sm	ΔK	1
K-Lg	Sm-J	ΔKJ	1
Lg-K	J-Sm	ΔKJ	1
K-Lg	Sm-U	ΔKU	1
K-Lg	U-Sm	ΔKU	10
K-Lg	L-Sm	ΔLK	1
Lg-K	L-Sm	ΔLK	1
Lg-L	S-Sm	ΔLS	0
K-Lg	N-Sm	ΔNK	1
S-Lg	Sm-R	ΔRS	1
S-Lg	Sm-S	ΔS	10
Lg-T	S-Sm	ΔST	1
Lg-T	Sm-S	ΔST	1
T-Lg	S-Sm	ΔST	10
T-Lg	Sm-S	ΔST	10
Lg-S	U-Sm	ΔSU	10
U-Lg	Sm-S	ΔSU	1
FRB-Lg	FKBP12-Sm	ΔAll	10
FRB-Lg	Sm-F	ΔAll	10
L-Lg	FKBP12-Sm	ΔAll	1
T-Lg	Sm-B	ΔBT	10
F-Lg	R-Sm	ΔFR	1
T-Lg	F-Sm	ΔFT	1
U-Lg	F-Sm	ΔFU	1
Lg-J	G-Sm	ΔGJ	1
Lg-G	L-Sm	ΔGL	10
Lg-L	G-Sm	ΔGL	1
T-Lg	G-Sm	ΔGT	1
Lg-T	N-Sm	ΔNF	1
Lg-G	N-Sm	ΔNG	10
N-Lg	Sm-G	ΔNG	1
Lg-J	N-Sm	ΔNJ	1
N-Lg	Sm-L	ΔNL	1
R-Lg	Sm-F	ΔRF	1
K-Lg	Sm-R	ΔRK	10
T-Lg	Sm-R	ΔRT	10
U-Lg	Sm-R	ΔRU	10
FRB-Lg	FKBP12-Sm	ΔAll	100
FRB-Lg	FKBP12-Sm	ΔAll	100
FRB-Lg	Sm-N	ΔAll	100
FRB-Lg	T-Sm	ΔAll	10
G-Lg	FKBP12-Sm	ΔAll	100
J-Lg	FKBP12-Sm	ΔAll	0
K-Lg	J-Sm	ΔAll	1
K-Lg	L-Sm	ΔAll	10
L-Lg	FKBP12-Sm	ΔAll	1
Lg-K	K-Sm	ΔAll	10
S-Lg	Sm-F	ΔAll	100
Lg-T	B-Sm	ΔBT	1
Lg-T	Sm-B	ΔBT	0
K-Lg	Sm-F	ΔFK	0
F-Lg	Sm-T	ΔFT	0
Lg-T	F-Sm	ΔFT	0
T-Lg	Sm-F	ΔFT	0
F-Lg	U-Sm	ΔFU	1
Lg-U	F-Sm	ΔFU	1
U-Lg	Sm-F	ΔFU	0
G-Lg	Sm-G	ΔG	0
Lg-G	G-Sm	ΔG	1
G-Lg	J-Sm	ΔGJ	1
G-Lg	Sm-K	ΔGK	10
K-Lg	G-Sm	ΔGK	0
G-Lg	Sm-L	ΔGL	0
L-Lg	Sm-G	ΔGL	0
Lg-G	Sm-S	ΔGS	1
S-Lg	G-Sm	ΔGS	0
S-Lg	G-Sm	ΔGS	0
Lg-G	T-Sm	ΔGT	10
Lg-T	G-Sm	ΔGT	1
T-Lg	Sm-G	ΔGT	100
G-Lg	U-Sm	ΔGU	100
Lg-U	Sm-G	ΔGU	1
U-Lg	Sm-G	ΔGU	0
J-Lg	T-Sm	ΔJT	0
T-Lg	J-Sm	ΔJT	10
Lg-U	J-Sm	ΔJU	10
L-Lg	Sm-L	ΔL	0
L-Lg	Sm-L	ΔL	0
L-Lg	Sm-S	ΔLS	1
S-Lg	L-Sm	ΔLS	10
Lg-L	T-Sm	ΔLT	0
T-Lg	L-Sm	ΔLT	10
U-Lg	L-Sm	ΔLU	0
G-Lg	Sm-N	ΔNG	100
Lg-N	J-Sm	ΔNJ	10
K-Lg	Sm-N	ΔNK	1
Lg-K	N-Sm	ΔNK	100
Lg-N	Sm-K	ΔNK	1
L-Lg	Sm-N	ΔNL	0
Lg-L	N-Sm	ΔNL	1
Lg-N	Sm-L	ΔNL	0
Lg-N	T-Sm	ΔNT	0
Lg-T	Sm-N	ΔNT	0
T-Lg	Sm-N	ΔNT	0
Lg-N	Sm-U	ΔNU	0
U-Lg	N-Sm	ΔNU	10
U-Lg	Sm-N	ΔNU	0
F-Lg	Sm-R	ΔRF	0
Lg-R	K-Sm	ΔRK	1
Lg-R	S-Sm	ΔRS	100
Lg-R	T-Sm	ΔRT	1
Lg-T	R-Sm	ΔRT	0
Lg-T	Sm-R	ΔRT	0
Lg-U	R-Sm	ΔRU	0
R-Lg	Sm-U	ΔRU	0
Lg-T	T-Sm	ΔT	0
T-Lg	Sm-T	ΔT	0
T-Lg	T-Sm	ΔT	1
T-Lg	U-Sm	ΔTU	1
U-Lg	Sm-T	ΔTU	1
F-Lg	FKBP12-Sm	ΔAll	10
FRB-Lg	FKBP12-Sm	ΔAll	100
FRB-Lg	Sm-F	ΔAll	100
F-Lg	B-Sm	ΔBF	10
F-Lg	F-Sm	ΔF	10
F-Lg	L-Sm	ΔFC	100
F-Lg	K-Sm	ΔFK	100
F-Lg	T-Sm	ΔFT	10
F-Lg	U-Sm	ΔFU	100
G-Lg	Sm-L	ΔGL	0
S-Lg	G-Sm	ΔGS	1
Lg-G	U-Sm	ΔGU	100
J-Lg	Sm-T	ΔJT	100
Lg-J	T-Sm	ΔJT	100
L-Lg	Sm-L	ΔL	0
Lg-L	Sm-L	ΔL	0
L-Lg	Sm-T	ΔLT	100
Lg-L	Sm-N	ΔNL	0
Lg-N	Sm-L	ΔNL	0
Lg-N	T-Sm	ΔNT	10
Lg-N	Sm-U	ΔNU	1
F-Lg	R-Sm	ΔRF	10
Lg-R	Sm-F	ΔRF	0
R-Lg	Sm-U	ΔRU	10
T-Lg	U-Sm	ΔUT	100
FRB-Lg	FKBP12-Sm	ΔAll	10
FRB-Lg	T-Sm	ΔAll	100
Lg-K	FKBP12-Sm	ΔAll	0
T-Lg	Sm-B	ΔBT	0
Lg-K	Sm-F	ΔFK	1
Lg-T	Sm-F	ΔFT	10
U-Lg	Sm-F	ΔFU	0
K-Lg	G-Sm	ΔGK	10
S-Lg	Sm-G	ΔGS	0
Lg-T	Sm-G	ΔGT	10
U-Lg	Sm-G	ΔGU	0
T-Lg	Sm-J	ΔJT	10
Lg-K	T-Sm	ΔKT	10
T-Lg	Sm-K	ΔKT	1
U-Lg	K-Sm	ΔKU	0
L-Lg	Sm-L	ΔL	0
S-Lg	Sm-L	ΔLS	0
T-Lg	Sm-L	ΔLT	0
U-Lg	Sm-N	ΔNU	0
Lg-U	R-Sm	ΔRU	10
Lg-S	T-Sm	ΔST	1
Lg-U	S-Sm	ΔSU	1
S-Lg	Sm-U	ΔSU	10
Lg-U	T-Sm	ΔTU	1
T-Lg	Sm-U	ΔTU	0
Lg-T	Sm-B	ΔBT	0
U-Lg	Sm-F	ΔFU	0
G-Lg	Sm-L	ΔGL	0
S-Lg	Sm-G	ΔGS	0
U-Lg	Sm-G	ΔGU	0
L-Lg	Sm-L	ΔL	0
Lg-R	Sm-F	ΔRF	0
Lg-U	Sm-T	ΔTU	0
T-Lg	Sm-U	ΔTU	0
FRB-Lg	FKBP12-Sm	ΔAll	10
FRB-Lg	Sm-F	ΔAll	10
Lg-T	FKBP12-Sm	ΔAll	1
F-Lg	Sm-B	ΔBF	1
F-Lg	Sm-F	ΔF	10
F-Lg	Sm-L	ΔFL	10
F-Lg	Sm-T	ΔFT	10
F-Lg	Sm-U	ΔFU	1
F-Lg	Sm-U	ΔFU	1
K-Lg	Sm-G	ΔGK	1
Lg-T	J-Sm	ΔJT	10
Lg-T	K-Sm	ΔKT	10
U-Lg	K-Sm	ΔKU	10
S-Lg	Sm-L	ΔLS	10
T-Lg	Sm-L	ΔLT	10
Lg-N	Sm-U	ΔNU	1
Lg-U	N-Sm	ΔNU	100
F-Lg	Sm-R	ΔRF	1
U-Lg	Sm-K	ΔKU	0
Lg-L	Sm-N	ΔNL	0
Lg-R	Sm-F	ΔRF	0
Lg-T	U-Sm	ΔTU	0
FRB-Lg	FKBP12-Sm	ΔAll	100
FRB-Lg	Sm-K	ΔAll	10
Lg-L	FKBP12-Sm	ΔAll	1
Lg-U	Sm-F	ΔFU	10
Lg-T	Sm-K	ΔKT	1
Lg-U	K-Sm	ΔKU	100
Lg-L	Sm-L	ΔL	1
Lg-S	L-Sm	ΔLS	100
Lg-S	Sm-L	ΔLS	100
Lg-T	L-Sm	ΔLT	10
Lg-T	Sm-L	ΔLT	100
Lg-U	Sm-N	ΔNU	10
U-Lg	Sm-N	ΔNU	10
Lg-T	Sm-U	ΔTU	1
K-Lg	Sm-G	ΔAll	0
Lg-L	Sm-G	ΔAll	0
Lg-T	Sm-G	ΔAll	0
FRB-Lg	FKBP12-Sm	ΔAll	10
FRB-Lg	L-Sm	ΔAll	100
G-Lg	F-Sm	ΔAll	100
G-Lg	J-Sm	ΔAll	10
J-Lg	B-Sm	ΔAll	100
J-Lg	R-Sm	ΔAll	100
K-Lg	FKBP12-Sm	ΔAll	10
K-Lg	Sm-N	ΔAll	10
Lg-B	Sm-R	ΔAll	100
Lg-F	K-Sm	ΔAll	100
Lg-J	F-Sm	ΔAll	100
Lg-K	J-Sm	ΔAll	100
Lg-N	F-Sm	ΔAll	100
Lg-N	J-Sm	ΔAll	100
Lg-N	Sm-G	ΔAll	10
Lg-S	Sm-J	ΔAll	100
Lg-T	J-Sm	ΔAll	10
Lg-T	N-Sm	ΔAll	100
Lg-T	T-Sm	ΔAll	1
Lg-U	J-Sm	ΔAll	100
S-Lg	Sm-G	ΔAll	10
U-Lg	L-Sm	ΔAll	100
FRB-Lg	F-Sm	ΔAll	100
FRB-Lg	FKBP12-Sm	ΔAll	10
K-Lg	Sm-G	ΔAll	10
L-Lg	F-Sm	ΔAll	10
L-Lg	L-Sm	ΔAll	100
Lg-F	F-Sm	ΔAll	0
Lg-G	G-Sm	ΔAll	100
Lg-K	Sm-R	ΔAll	100
Lg-K	Sm-T	ΔAll	100
Lg-L	Sm-G	ΔAll	0
Lg-L	Sm-T	ΔAll	10
Lg-R	T-Sm	ΔAll	0
Lg-T	FKBP12-Sm	ΔAll	10
Lg-T	Sm-G	ΔAll	10
Lg-U	G-Sm	ΔAll	100
Lg-U	R-Sm	ΔAll	100
S-Lg	R-Sm	ΔAll	100
S-Lg	S-Sm	ΔAll	100
S-Lg	Sm-T	ΔAll	100
T-Lg	F-Sm	ΔAll	100
U-Lg	S-Sm	ΔAll	100
U-Lg	Sm-K	ΔKU	1
Lg-L	Sm-N	ΔNL	1
Lg-R	Sm-F	ΔRF	0
Lg-T	U-Sm	ΔTU	1
FRB-Lg	FKBP12-Sm	ΔAll	10
FRB-Lg	Sm-F	ΔAll	100
Lg-R	Sm-F	ΔAll	1
R-Lg	F-Sm	ΔAll	10
T-Lg	FKBP12-Sm	ΔAll	10
N-Lg	S-Sm	ΔNS	1
N-Lg	Sm-S	ΔNS	10
F-Lg	U-Sm	ΔAll	10
FRB-Lg	FKBP12-Sm	ΔAll	1
FRB-Lg	Sm-F	ΔAll	1
Lg-K	U-Sm	ΔAll	10
Lg-L	FKBP12-Sm	ΔAll	0
Lg-L	FKBP12-Sm	ΔAll	0
Lg-L	S-Sm	ΔAll	1
Lg-N	Sm-U	ΔAll	1
Lg-U	T-Sm	ΔAll	1
N-Lg	Sm-L	ΔAll	1
T-Lg	Sm-B	ΔAll	10
Lg-R	Sm-F	ΔRF	0
Lg-R	Sm-F	ΔRF	0
Lg-R	Sm-F	ΔRF	1
