## Supplemental Table 4 for "Elucidating the Assembly of Gas Vesicles by Systematic Protein-Protein Interaction Analysis"

### Sheet: Sheet1
Large BiT Plasmid I	Small BiT Plasmid II	Knockout Plasmid III	GVs observed
N-Lg	N-Sm	ΔN	+
N-Lg	T-Sm	ΔNT	+
T-Lg	N-Sm	ΔNT	++
R-Lg	S-Sm	ΔRS	+
Lg-F	F-Sm	ΔF	+
S-Lg	S-Sm	ΔS	++
Lg-F	Sm-N	ΔNF	+
Lg-K	Sm-T	ΔKT	++
K-Lg	Sm-K	ΔK	+
R-Lg	K-Sm	ΔRK	+
Lg-U	Sm-S	ΔSU	+
Lg-U	Sm-K	ΔKU	+
Lg-S	Sm-U	ΔSU	+
Lg-S	Sm-T	ΔST	++
Lg-S	S-Sm	ΔS	++
Lg-T	Sm-T	ΔT	++
Lg-T	N-Sm	ΔNT	+
Lg-T	T-Sm	ΔT	++
B-Lg	B-Sm	ΔB	-
L-Lg	N-Sm	ΔNL	-
Lg-L	Sm-T	ΔLT	-
S-Lg	J-Sm	ΔSJ	-
L-Lg	J-Sm	ΔJL	-
L-Lg	S-Sm	ΔSL	-
Lg-G	Sm-N	ΔNG	-
G-Lg	B-Sm	ΔBG	-
J-Lg	B-Sm	ΔBJ	-
K-Lg	B-Sm	ΔBK	-
Lg-F	B-Sm	ΔBF	-
N-Lg	B-Sm	ΔBN	-
R-Lg	B-Sm	ΔBR	-
S-Lg	B-Sm	ΔBS	-
T-Lg	B-Sm	ΔBT	-
U-Lg	B-Sm	ΔBU	-
Lg-B	U-Sm	ΔBU	-
N-Lg	K-Sm	ΔNK	-
N-Lg	L-Sm	ΔNL	-
N-Lg	Sm-F	ΔNF	-
N-Lg	U-Sm	ΔNU	-
R-Lg	J-Sm	ΔRJ	-
R-Lg	R-Sm	ΔR	-
Lg-F	R-Sm	ΔRF	-
L-Lg	R-Sm	ΔRL	-
T-Lg	R-Sm	ΔRT	-
U-Lg	R-Sm	ΔRU	-
N-Lg	Sm-R	ΔNR	-
Lg-F	J-Sm	ΔJF	-
Lg-F	K-Sm	ΔFK	-
Lg-F	N-Sm	ΔNF	-
Lg-F	U-Sm	ΔFU	-
S-Lg	K-Sm	ΔSK	-
S-Lg	U-Sm	ΔSU	-
L-Lg	Sm-F	ΔFL	-
Lg-F	G-Sm	ΔFG	-
Lg-F	L-Sm	ΔFL	-
Lg-F	S-Sm	ΔFS	-
R-Lg	G-Sm	ΔRG	-
G-Lg	R-Sm	ΔRG	-
J-Lg	S-Sm	ΔJS	-
U-Lg	S-Sm	ΔSU	-
A-Sm	N-Lg	ΔBN	-
Lg-A	N-SM	ΔBN	-
Lg-F	T-Sm	ΔFT	-
G-Lg	G-Sm	ΔG	-
L-Lg	G-Sm	ΔLG	-
J-Lg	J-Sm	ΔJ	-
U-Lg	U-Sm	ΔU	-
U-Lg	G-Sm	ΔGU	-
Lg-R	Sm-U	ΔRU	-
Lg-U	Sm-R	ΔRU	-
Lg-R	Sm-T	ΔRT	-
Lg-R	Sm-S	ΔRS	-
Lg-N	Sm-G	ΔNG	-
Lg-N	Sm-F	ΔNF	-
Lg-F	Sm-R	ΔRF	-
Lg-F	Sm-S	ΔFS	-
Lg-F	Sm-K	ΔFK	-
Lg-F	Sm-J	ΔFJ	-
Lg-F	Sm-G	ΔFG	-
Lg-S	Sm-R	ΔRS	-
Lg-R	Sm-S	ΔRS	-
Lg-L	Sm-F	ΔFL	-
Lg-G	Sm-L	ΔGL	-
Lg-G	Sm-U	ΔGU	-
Lg-G	Sm-S	ΔGS	-
Lg-G	Sm-K	ΔGK	-
Lg-F	Sm-U	ΔFU	-
Lg-F	Sm-T	ΔFT	-
Lg-K	Sm-R	ΔRK	-
Lg-K	Sm-J	ΔJK	-
Lg-J	Sm-U	ΔJU	-
Lg-J	Sm-T	ΔJT	-
Lg-J	Sm-S	ΔJS	-
Lg-J	Sm-K	ΔJK	-
Lg-G	Sm-J	ΔGJ	-
Lg-G	Sm-G	ΔG	-
Lg-G	Sm-F	ΔFG	-
Lg-F	Sm-L	ΔFL	-
K-Lg	R-Sm	ΔRK	-
Lg-S	Sm-S	ΔS	-
Lg-R	Sm-K	ΔRK	-
Lg-L	Sm-G	ΔGL	-
Lg-K	Sm-U	ΔKU	-
G-Lg	F-Sm	ΔFG	-
G-Lg	N-Sm	ΔNG	-
Lg-K	R-Sm	ΔRK	-
Lg-S	R-Sm	ΔRS	-
N-Lg	F-Sm	ΔNF	-
N-Lg	Sm-T	ΔNT	-
N-Lg	Sm-U	ΔNU	-
R-Lg	F-Sm	ΔRF	-
R-Lg	N-Sm	ΔNR	-
R-Lg	Sm-T	ΔRT	-
S-Lg	F-Sm	ΔFS	-
F-Lg	T-Sm	ΔFT	-
S-Lg	Sm-T	ΔST	-
G-Lg	Sm-T	ΔGT	-
Lg-G	K-Sm	ΔGK	-
Lg-G	S-Sm	ΔGS	-
Lg-K	U-Sm	ΔUK	-
B-Lg	K-Sm	ΔBK	-
Lg-L	F-Sm	ΔFL	-
B-Lg	T-Sm	ΔBT	-
Lg-N	G-Sm	ΔNG	-
Lg-N	L-Sm	ΔNL	-
Lg-N	Sm-T	ΔNT	-
Lg-R	F-Sm	ΔRF	-
N-Lg	Sm-J	ΔNJ	-
R-Lg	T-Sm	ΔRT	-
K-Lg	Sm-J	ΔKJ	-
Lg-K	J-Sm	ΔKJ	-
Lg-L	S-Sm	ΔLS	-
Lg-T	Sm-S	ΔST	-
Lg-T	S-Sm	ΔST	-
S-Lg	Sm-F	ΔFS	-
T-Lg	Sm-S	ΔST	-
U-Lg	Sm-S	ΔSU	-
J-Lg	T-Sm	ΔJT	-
T-Lg	L-Sm	ΔLT	-
N-Lg	Sm-L	ΔNL	-
Lg-R	T-Sm	ΔRT	-
K-Lg	Sm-R	ΔRK	-
K-Lg	L-Sm	ΔLK	-
T-Lg	L-Sm	ΔLT	-
F-Lg	T-Sm	ΔFT	-
F-Lg	R-Sm	ΔRF	-
F-Lg	K-Sm	ΔFK	-
K-Lg	Sm-N	ΔNK	-
