## Supplemental Table 5 for "Elucidating the Assembly of Gas Vesicles by Systematic Protein-Protein Interaction Analysis"

### Sheet: Sheet1
Genetic element	Nucleotide sequence	Source
gvpB	ATGTCTATTCAAAAAAGTACTAATAGTTCAAGTTTAGCAGAAGTCATTGACCGTATTTTAGATAAAGGAATTGTTATTGATGCTTTTGCAAGAGTTTCTGTTGTAGGAATTGAAATTTTAACGATTGAAGCGCGAGTGGTTATTGCCAGTGTTGATACATGGTTACGCTATGCAGAAGCAGTAGGGCTTCTTCGTGACGACGTAGAAGAAAACGGTCTTCCTGAACGTTCAAATTCAAGTGAAGGGCAGCCGCGTTTTAGTATTTAA	pST39-pNL29 plasmid (Addgene ID 91696)
gvpR	ATGGAAATTAAAAAAATTATGCAAGCCGTGAACGACTTTTTCGGTGAACACGTAGCTCCTCCTCATAAAATTACCTCGGTGGAAGCTACTGAAGATGAAGGTTGGAGAGTTATTGTTGAAGTCATTGAAGAACGAGAATATATGAAAAAATACGCCAAAGATGAAATGCTCGGAACGTACGAGTGCTTTGTAAATAAAGAAAAAGAAGTCATTTCATTCAAACGACTCGACGTCAGATATAGAAGCGCCATTGGCATTGAAGCATAA	pST39-pNL29 plasmid (Addgene ID 91696)
gvpN	ATGACCGTCTTAACAGACAAAAGGAAAAAAGGCAGTGGAGCTTTTATACAAGATGACGAGACAAAAGAGGTTCTTTCAAGAGCGCTGAGCTATTTAAAATCCGGCTATTCCATTCATTTTACAGGTCCTGCCGGCGGAGGCAAAACCTCTTTAGCGCGAGCGCTTGCTAAAAAGAGAAAGCGTCCTGTAATGCTGATGCACGGGAATCACGAGCTCAACAACAAAGATTTAATTGGCGATTTTACGGGATACACGAGCAAAAAAGTAATCGACCAGTACGTTCGTTCTGTCTATAAAAAAGATGAACAGGTGAGTGAAAACTGGCAGGATGGCCGATTGCTTGAAGCTGTAAAAAATGGCTATACGCTGATTTACGACGAATTTACTCGTTCTAAGCCT…	pST39-pNL29 plasmid (Addgene ID 91696)
gvpF	ATGAGTGAAACAAACGAAACAGGTATTTATATTTTTAGCGCCATTCAAACGGATAAAGACGAAGAATTTGGCGCCGTGGAAGTAGAAGGAACAAAAGCTGAAACATTTTTGATTCGCTACAAAGACGCGGCTATGGTAGCAGCTGAAGTACCGATGAAAATTTATCATCCTAATCGCCAAAATTTATTAATGCATCAAAACGCAGTAGCAGCGATTATGGACAAGAACGATACGGTTATTCCAATCAGCTTTGGGAATGTATTCAAATCAAAAGAAGACGTAAAAGTTCTTTTGGAAAACCTTTATCCGCAGTTTGAAAAGCTGTTTCCAGCGATCAAAGGAAAAATTGAAGTCGGTTTAAAAGTAATTGGGAAAAAAGAATGGCTTGAGAAAAAAGTA…	pST39-pNL29 plasmid (Addgene ID 91696)
gvpG	GTGCTTCACAAATTAGTAACCGCACCCATTAACCTTGTAGTGAAAATCGGCGAAAAAGTACAGGAAGAAGCTGATAAACAGCTATATGACCTTCCGACGATTCAGCAAAAGCTCATTCAGCTTCAAATGATGTTTGAGCTTGGTGAAATTCCAGAAGAAGCGTTTCAAGAAAAAGAAGATGAATTGTTAATGAGGTACGAAATTGCGAAACGCAGAGAAATTGAACAATGGGAAGAGCTAACACAAAAAAGAAATGAGGAATCCTAG	pST39-pNL29 plasmid (Addgene ID 91696)
gvpL	ATGGGAGAATTACTGTATTTATACGGTTTAATTCCAACAAAAGAAGCAGCAGCCATAGAGCCGTTTCCATCTTATAAGGGGTTTGACGGAGAACATTCACTGTACCCAATTGCGTTTGATCAGGTGACGGCTGTAGTTTCTAAGCTGGATGCTGACACCTATTCAGAAAAAGTGATTCAAGAAAAAATGGAGCAGGATATGAGCTGGCTGCAGGAAAAAGCATTTCATCATCACGAAACGGTAGCCGCTTTGTACGAAGAATTTACGATCATTCCATTAAAATTTTGCACCATTTATAAAGGTGAAGAAAGTCTGCAGGCAGCTATTGAGATTAACAAAGAAAAGATAGAGAATTCACTGACGCTGCTTCAAGGAAATGAAGAGTGGAATGTGAAAATT…	pST39-pNL29 plasmid (Addgene ID 91696)
gvpS	ATGTCTCTTAAACAATCCATGGAGAATAAAGATATTGCTCTTATTGATATTTTAGATGTCATTTTAGATAAAGGAGTCGCCATTAAAGGAGACTTAATCATTTCCATAGCTGGCGTCGATTTAGTGTATTTGGATTTGCGGGTGCTTATTTCTTCGGTTGAAACGCTTGTGCAAGCAAAAGAAGGAAATCACAAACCAATCACTTCTGAACAATTTGATAAACAAAAGGAAGAGTTAATGGACGCGACCGGCCAGCCGAGCAAATGGACCAATCCGCTTGGCTCCTGA	pST39-pNL29 plasmid (Addgene ID 91696)
gvpK	ATGCAACCGGTCAGCCAAGCAAATGGACGAATCCACTTGGATCCTGATCAAGCTGAACAAGGCTTAGCGCAGCTTGTGATGACAGTTATTGAGCTATTGAGGCAAATCGTTGAACGTCATGCCATGAGGCGGGTGGAGGGTGGAACGTTGACGGACGAACAAATTGAAAACTTAGGAATTGCACTAATGAACTTAGAAGAAAAaatggacgagTTGAAAGAGGTGTTCGGTCTGGATGCAGAAGATTTAAATATTGATCTTGGACCGCTAGGCAGCCTGCTTTAA	pST39-pNL29 plasmid (Addgene ID 91696)
gvpJ	ATGGCAGTCGAACATAATATGCAGTCAAGTACGATTGTAGATGTGCTCGAAAAGATTTTGGATAAAGGAGTCGTTATAGCGGGGGACATCACCGTAGGAATTGCAGATGTCGAGCTATTAACGATAAAGATCCGCTTGATTGTGGCTTCGGTTGATAAGGCAAAAGAAATCGGCATGGACTGGTGGGAAAATGATCCGTATCTCAGTTCAAAAGGAGCCAATAACAAAGCGCTCGAAGAAGAAAATAAAATGCTGCATGAGCGGTTAAAAACGCTTGAAGAAAAAATAGAAACGAAACGTTAA	pST39-pNL29 plasmid (Addgene ID 91696)
gvpT	ATGGCAACTGAAACAAAATTAGATAACACACAGGCAGAAAACAAGGAAAATAAAAATGCGGAAAACGGTTCAAAAGAAAAGAACGGTTCAAAAGCAAGCAAAACAACAAGCAGCGGGCCAATCAAACGAGCGGTAGCAGGAGGCATCATCGGTGCAACGATTGGATATGTATCGACTCCTGAAAATCGAAAAAGTCTCCTTGACCGCATTGATACAGACGAATTAAAAAGCAAAGCATCTGATTTAGGAACAAAGGTAAAAGAAAAATCAAAAAGCAGCGTGGCCAGCCTGAAAACATCTGCGGGAAGCTTGTTTAAAAAAGATAAAGATAAATCAAAAGATGATGAAGAAAACGTAAATTCTTCTAGTAGCGAAACAGAAGACGATAACGTTCAAGAG…	pST39-pNL29 plasmid (Addgene ID 91696)
gvpU	ATGAGTACAGGCCCTTCTTTTTCAACTAAAGACAATACGCTTGAATACTTTGTGAAAGCTTCTAATAAACACGGCTTTTCACTTGATATTTCATTAAATGTAAACGGCGCTGTGATTTCCGGTACCATGATTTCAGCAAAAGAATACTTTGATTACTTAAGCGAAACGTTTGAAGAAGGCAGTGAAGTGGCTCAGGCGCTAAGCGAACAATTCTCTTTAGCAAGCGAAGCGAGCGAATCAAACGGAGAAGCAGAAGCCCATTTTATTCATTTGAAAAATACAAAGATTTACTGTGGAGACAGTAAATCTACTCCTTCTAAAGGCAAAATCTTTTGGAGAGGGAAAATAGCAGAAGTAGACGGGTTTTTCTTAGGAAAGATTTCTGATGCAAAATCAACG…	pST39-pNL29 plasmid (Addgene ID 91696)
fkpb12	GGTGTGCAGGTGGAAACCATTAGCCCGGGTGATGGCCGTACCTTTCCGAAACGTGGCCAGACCTGCGTGGTGCATTATACCGGCATGCTGGAAGATGGCAAAAAATTTGATAGCAGCCGCGATCGTAACAAACCGTTCAAATTCATGCTGGGCAAACAGGAAGTGATTCGCGGCTGGGAGGAAGGCGTGGCGCAGATGAGCGTTGGCCAGCGTGCGAAACTGACCATCAGCCCGGATTATGCGTATGGCGCGACCGGCCATCCGGGTATTATTCCGCCGCATGCGACCCTGGTGTTTGATGTGGAACTGCTGAAACTGGAA	Rivera et al., 1996
frb	ATCCTGTGGCATGAAATGTGGCATGAAGGCCTGGAAGAAGCGAGCCGTCTGTATTTTGGCGAACGTAACGTGAAAGGCATGTTTGAAGTGCTGGAACCGCTGCATGCCATGATGGAACGTGGCCCGCAGACCCTGAAAGAAACCAGCTTTAACCAGGCGTATGGCCGTGATCTGATGGAAGCGCAGGAATGGTGCCGTAAATACATGAAAAGCGGCAACGTGAAAGATCTGCTGCAAGCGTGGGATCTGTATTATCATGTGTTTCGCCGCATCAGC	Rivera et al., 1996
Small BiT	GTGACCGGCTACCGgCTGTTCGAGGAGATTCTG	Dixon et al., 2016
Large BiT	GTCTTCACACTCGAAGATTTCGTTGGGGACTGGGAACAGACAGCCGCCTACAACCTGGACCAAGTCCTTGAACAGGGAGGTGTGTCCAGTTTGCTGCAGAATCTCGCCGTGTCCGTAACTCCGATCCAAAGGATTGTCCGGAGCGGTGAAAATGCCCTGAAGATCGACATCCATGTCATCATCCCGTATGAAGGTCTGAGCGCCGACCAAATGGCCCAGATCGAAGAGGTGTTTAAGGTGGTGTACCCTGTGGATGATCATCACTTTAAGGTGATCCTGCCCTATGGCACACTGGTAATCGACGGGGTTACGCCGAACATGCTGAACTATTTCGGACGGCCGTATGAAGGCATCGCCGTGTTCGACGGCAAAAAGATCACTGTAACAGGGACCCTGTGG…	Dixon et al., 2016
FLAG	GATTATAAAGATGATGATGATAAA	Hopp et al., 1988
p15A origin of replication	TTGAGATCGTTTTGGTCTGCGCGTAATCTCTTGCTCTGAAAACGAAAAAACCGCCTTGCAGGGCGGTTTTTCGAAGGTTCTCTGAGCTACCAACTCTTTGAACCGAGGTAACTGGCTTGGAGGAGCGCAGTCACCAAAACTTGTCCTTTCAGTTTAGCCTTAACCGGCGCATGACTTCAAGACTAACTCCTCTAAATCAATTACCAGTGGCTGCTGCCAGTGGTGCTTTTGCATGTCTTTCCGGGTTGGACTCAAGACGATAGTTACCGGATAAGGCGCAGCGGTCGGACTGAACGGGGGGTTCGTGCATACAGTCCAGCTTGGAGCGAACTGCCTACCCGGAACTGAGTGTCAGGCGTGGAATGAGACAAACGCGGCCATAACAGCGGAATGACACCG…	Gift from Thyer lab
CloDF13 origin of replication	GATCAAAGGATCTTCTTGAGATCCTTTTTTTCTGCGCGTAATCTTTTGCCCTGTAAACGAAAAAACCACCTGGGGAGGTGGTTTGATCGAAGGTTAAGTCAGTTGGGGAACTGCTTAACCGTGGTAACTGGCTTTCGCAGAGCACAGCAACCAAATCTGTCCTTCCAGTGTAGCCGGACTTTGGCGCACACTTCAAGAGCAACCGCGTGTTTAGCTAAACAAATCCTCTGCGAACTCCCAGTTACCAATGGCTGCTGCCAGTGGCGTTTTACCGTGCTTTTCCGGGTTGGACTCAAGTGAACAGTTACCGGATAAGGCGCAGCAGTCGGGCTGAACGGGGAGTTCTTGCTTACAGCCCAGCTTGGAGCGAACGACCTACACCGAGCCGAGATACCAGTG…	Gift from Thyer lab
pUC origin of replication	TTGAGATCCTTTTTTTCTGCGCGTAATCTGCTGCTTGCAAACAAAAAAACCACCGCTACCAGCGGTGGTTTGTTTGCCGGATCAAGAGCTACCAACTCTTTTTCCGAAGGTAACTGGCTTCAGCAGAGCGCAGATACCAAATACTGTCCTTCTAGTGTAGCCGTAGTTAGGCCACCACTTCAAGAACTCTGTAGCACCGCCTACATACCTCGCTCTGCTAATCCTGTTACCAGTGGCTGCTGCCAGTGGCGATAAGTCGTGTCTTACCGGGTTGGACTCAAGACGATAGTTACCGGATAAGGCGCAGCGGTCGGGCTGAACGGGGGGTTCGTGCACACAGCCCAGCTTGGAGCGAACGACCTACACCGAACTGAGATACCTACAGCGTGAGCTATGAGA…	pST39-pNL29 plasmid (Addgene ID 91696)
rop (3’-5’)	TCAGAGGTTTTCACCGTCATCACCGAAACGCGCGAGGCAGCTGCGGTAAAGCTCATCAGCGTGGTCGTGAAGCGATTCACAGATGTCTGCCTGTTCATCCGCGTCCAGCTCGTTGAGTTTCTCCAGAAGCGTTAATGTCTGGCTTCTGATAAAGCGGGCCATGTTAAGGGCGGTTTTTTCCTGTTTGGTCAC	pST39-pNL29 plasmid (Addgene ID 91696)
Linker	GTTTCTCAAGGCAGTTCAGGTGGTGGCGGGAGCGGAGGTGGAGGCTCGAGCGGT	Kuhlman et al., 1997
